# End resection and telomere healing of DNA double-strand breaks during nematode programmed DNA elimination

**DOI:** 10.1101/2024.03.15.585292

**Authors:** Brandon Estrem, Richard E. Davis, Jianbin Wang

## Abstract

Most DNA double-strand breaks (DSBs) are harmful to genome integrity. However, some forms of DSBs are essential to biological processes, such as meiotic recombination and V(D)J recombination. DSBs are also required for programmed DNA elimination (PDE) in ciliates and nematodes. In nematodes, the DSBs are healed with telomere addition. While telomere addition sites have been well-characterized, little is known regarding the DSBs that fragment nematode chromosomes. Here, we used embryos from the nematode *Ascaris* to study the timing of PDE breaks and examine the DSBs and their end processing. Using END-seq, we characterize the DSB ends and demonstrate that DNA breaks are introduced before mitosis, followed by extensive end resection. The resection profile is unique for each break site, and the resection generates 3’ overhangs before the addition of telomeres. Interestingly, telomere healing occurs much more frequently on retained DSB ends than on eliminated ends. This biased repair of the DSB ends in *Ascaris* may be due to the sequestration of the eliminated DNA into micronuclei, preventing their ends from telomere healing. Additional DNA breaks occur within the eliminated DNA in both *Ascaris* and *Parascaris*, ensuring chromosomal breakage and providing a fail-safe mechanism for nematode PDE.
