## Supplemental Table 1 for "End resection and telomere healing of DNA double-strand breaks during nematode programmed DNA elimination"

### Sheet: Ascaris
chr	start	end	cbr	cbr_reads.fwd	cbr_reads.rev	telo_reads.fwd	telo_reads.rev
chr1	147045	156122	CBR_e1a	29425.1	53694.9	888.334	679.788
chr1	10017396	10022805	CBR_m1a	16279.7	23785.6	1595.26	53.577
chr1	10695961	10707401	alt1	63866	47066.7	198.721	78.934
chr1	11070626	11084384	alt2	53612.5	20844	9.589	751.177
chr1	11277301	11286347	CBR_m1b	30836.7	51644.3	78.003	2489.24
chr1	18475080	18484014	CBR_e1b	30147.6	22214.7	999.872	2397.59
chr10	300796	306896	CBR_e10a	29532.4	22766.7	55.472	1234.18
chr10	10711829	10719980	CBR_e10b	47606.3	39436.4	2115.23	75.118
chr11	286814	293534	CBR_e11a	28731.2	44407.3	67.695	3318.36
chr11	3171568	3182653	CBR_m11a	50138.2	44759.4	2360.17	35.697
chr11	3221984	3233945	alt3	61753.5	58261.1	32.785	18.995
chr11	3242171	3251789	alt4	58539.6	46595.5	4.801	0
chr11	3468751	3471642	alt5	8063	11129.4	0	10.484
chr11	3498563	3502902	alt6	15409.1	13912.1	6.048	2.971
chr11	3712069	3718237	alt7	28381.4	29051.2	16.737	3.36
chr11	4059374	4068862	CBR_m11b	30340.7	55206.7	68.939	2323.19
chr11	10055695	10064850	CBR_e11b	51041.4	29596.9	1817.44	112.685
chr12	197899	205078	CBR_e12a	36797.7	48797	92.466	2753.04
chr12	4289341	4298792	CBR_m12a	49858.1	36076.2	2778.44	85.039
chr12	4352360	4360327	alt8	39542.7	42485	8.163	0
chr12	5215519	5223353	alt9	45520.7	37589.1	3.108	4.674
chr12	5589919	5599579	alt10	55379.7	57999	1.554	0
chr12	5905114	5917400	CBR_m12b	87773.7	56141.7	42.965	2475.84
chr12	9821025	9827696	CBR_e12b	18476.1	22143	346.603	38.941
chr13	252016	262953	CBR_e13a	73209.8	67146.9	129.041	2876.38
chr13	8495312	8501650	CBR_e13b	28644.4	35466.1	1717.15	70.166
chr14	96413	104712	CBR_e14a	35154.2	48186	121.032	3211.66
chr14	8419911	8430212	CBR_e14b	57434.7	41754.8	2862.84	78.043
chr15	333036	339663	CBR_e15a	33191.3	37366.1	66.625	2696.2
chr15	7960005	7970374	CBR_e15b	60468.3	36909.2	2879.94	36.916
chr15	8182667	8188671	alt11	46475.5	53866.8	37.768	97.51
chr16	169757	175700	CBR_e16a	50464.7	42727	63.363	3128.38
chr16	7961399	7968846	CBR_e16b	41456.4	28327.8	2052.95	79.163
chr17	114525	122200	CBR_e17a	63022.3	64503.1	324.58	2779.58
chr17	7149638	7156438	CBR_e17b	16213.6	20362.4	903.868	118.696
chr17	7176776	7184172	alt12	18468.7	12273.4	72.834	626.867
chr18	92293	103405	CBR_e18a	35702.8	70038.1	185.322	2589.31
chr18	6697561	6706640	CBR_e18b	47304.7	35046.1	3685.08	87.051
chr18	6925351	6934661	alt13	46471.2	51087.4	887.471	105.515
chr19	100697	110338	CBR_e19a	40702.8	63928.5	65.722	2863.43
chr19	6488336	6498045	CBR_e19b	38075.2	38104.6	1294.01	992.064
chr2	217566	225390	CBR_e2a	30082.4	47882.5	107.701	2824.12
chr2	7425241	7434473	CBR_m2a	19292.4	28164.4	1411.75	94.118
chr2	7505771	7533628	alt14	50598.3	72220.6	155.341	1523.16
chr2	7561277	7572427	CBR_m2b	42781.4	55276.8	170.639	1377.58
chr2	13793194	13801644	CBR_e2b	69612.2	60739.1	3158.14	129.39
chr2	14038084	14048603	alt15	44496.7	61758	1433.94	42.979
chr3	601898	608248	CBR_e3a	31181.3	41392.3	84.349	3249.45
chr3	13936101	13945826	CBR_e3b	61877	51227.2	1635.56	326.925
chr4	90523	96771	CBR_e4a	28817.5	38217.9	118.398	3612.93
chr4	13082337	13090560	CBR_e4b	37936.9	31785.2	1505.98	162.271
chr4	13130287	13136639	alt16	54016	47089.5	547.976	78.13
chr4	13328833	13338581	alt17	36429.8	56151.6	225.547	1010.68
chr5	138544	144271	CBR_e5a	14586.4	18247.5	108.053	1666.9
chr5	5394883	5405646	CBR_m5a	52218.4	36179	2680.19	84.707
chr5	6584673	6591574	alt18	37186.1	37588.3	25.582	113.646
chr5	6647585	6657432	CBR_m5b	36737	46179.8	135.748	2411.64
chr5	13018837	13027775	CBR_e5b	48460.5	34595	3684.88	120.123
chr5	13081645	13089361	alt19	37054.8	45156.4	152.027	53.406
chr6	208675	215240	CBR_e6a	29487.1	39485.6	74.822	2859.68
chr6	4973978	4983551	CBR_m6a	23078	34275.2	1071.05	8.318
chr6	5854319	5862032	CBR_m6b	43160	37659	129.917	3084.71
chr6	12894759	12899847	CBR_e6b	35224.1	29587.8	3048.63	64.699
chr7	141874	149416	CBR_e7a	61587.5	64613.5	222.964	2656.19
chr7	7271114	7279784	CBR_m7a	48234.6	38168.7	2612.21	108.569
chr7	7858913	7868383	alt20	42177.8	47364.1	2.464	53.193
chr7	8297638	8305703	CBR_m7b	36137.9	48563.4	54.09	2830.66
chr7	12722960	12732204	CBR_e7b	94150.9	90303.3	3707.09	160.167
chr8	390459	399544	CBR_e8a	36131.5	59857.8	35.022	3380.75
chr8	7809096	7815765	CBR_m8a	52324	22797.4	1555.65	54.305
chr8	7850692	7871768	alt21	46663.3	55050	1257.76	56.429
chr8	7968677	7972747	alt22	9164.83	10902.8	0	0
chr8	8258828	8270421	CBR_m8b	68345.1	88750.9	112.518	1192.52
chr8	8307564	8322819	alt23	66994.6	44373	30.373	1204.17
chr8	11810413	11820875	CBR_e8b	97151.6	81866.5	3105.7	190.485
chr8	11847980	11852509	alt24	29108.4	29993.9	118.583	5.739
chr9	105335	113614	CBR_e9a	38519.4	34823.6	155.055	1207.57
chr9	11445237	11451853	CBR_e9b	36749	19036.4	1361	44.837
chrX1	121942	130835	CBR_eX1a	32370.2	38132.4	633.828	3196.4
chrX1	6194644	6200036	CBR_mX1a	14016.1	27623.5	2397.31	79.198
chrX1	6205342	6221382	alt25	43657.8	21443.9	385.004	154.426
chrX1	6243471	6252311	CBR_mX1b	28593.7	34387.2	93.166	2050.24
chrX1	14512895	14522013	CBR_mX1c	35181.9	24305.2	1458.92	333.662
chrX1	14547037	14559926	alt26	27470.6	40171.8	146.288	484.657
chrX1	14570988	14576713	CBR_mX1d	30355.9	19781.3	128.547	2272.26
chrX1	22630712	22638962	CBR_eX1b	19965.1	19614.5	1142.94	424.492
chrX2	95636	102328	CBR_eX2a	27175.2	27398.3	61.311	2247.26
chrX2	8753396	8763154	CBR_mX2a	38316.2	28703.5	1888.93	116.764
chrX2	9236770	9246617	CBR_mX2b	33443.2	41463	42.747	2224.07
chrX2	12381902	12390405	CBR_eX2b	45224.3	22238.2	1740.75	1273.93
chrX3	63255	73023	CBR_eX3a	30158.7	47182.3	95.072	2190.03
chrX3	9475753	9481708	CBR_eX3b	30043.7	31084.9	1417.21	62.093
chrX4	3726828	3730781	CBR_mX4a	13887.2	17597.3	1563.43	66.481
chrX4	3951741	3960120	alt27	36953.7	34787.8	163.238	27.455
chrX4	4022128	4032022	CBR_mX4b	34119.7	39981.8	32.456	1968.97
chrX4	8551551	8557421	CBR_eX4b	34171.1	27076.6	1939.5	81.976
chrX5	145048	150598	alt28	10376.2	8462.88	7.312	31.17
chrX5	206745	217349	CBR_eX5a	55587.2	56769.1	202.097	2759.65
chrX5	7105084	7110618	CBR_eX5b	24273.4	24121.5	1717.87	30.345

### Sheet: Parascaris
chr	start	end	cbr	cbr_reads.fwd	cbr_reads.rev	telo_reads.fwd	telo_reads.rev
chrX	285949	293276	cbr1	59.534	110.398	0	4
chrX	3087877	3094314	cbr2	108.664	88.434	13	0
chrX	3479777	3490868	alt1	125.426	92.48	0	0
chrX	3565172	3574990	cbr3	116.756	83.232	0	0
chrX	9038597	9040597	cbr4	20.23	69.36	0	0
chrX	9067498	9073549	cbr5	26.01	66.47	0	0
chrX	12588248	12595587	cbr6	71.094	99.416	1	0
chrX	12612258	12618799	alt2	78.608	28.322	0	0
chrX	13114978	13120754	alt3	93.636	35.836	0	0
chrX	13630348	13634165	alt4	27.166	40.46	0	0
chrX	14050484	14054927	alt5	57.222	51.442	0	0
chrX	14521228	14528511	cbr7	70.516	112.132	0	10
chrX	18149211	18158288	cbr8	112.71	106.352	0	0
chrX	18300838	18302907	cbr9	890.12	371.654	0	7
chrX	27567943	27574394	cbr10	64.736	71.094	6	0
chrX	28559514	28564815	cbr11	65.314	63.002	3	11
chrX	35468760	35473994	cbr12	41.616	77.452	2	0
chrX	35948888	35956716	alt6	69.36	162.996	0	5
chrX	35991359	35996028	cbr13	51.442	28.322	0	3
chrX	42371433	42377272	cbr14	83.81	65.314	3	0
chrX	42430978	42441103	alt7	167.042	113.288	0	0
chrX	42874018	42881468	alt8	85.544	59.534	0	0
chrX	43093629	43100896	alt9	76.874	100.572	0	0
chrX	43129255	43132848	alt10	87.856	78.608	0	7
chrX	43138905	43148605	cbr15	194.208	61.268	0	10
chrX	47534126	47539976	cbr16	46.24	57.8	0	0
chrX	47560965	47565772	cbr17	45.662	45.662	0	8
chrX	54000760	54008858	cbr18	70.516	63.002	1	0
chrX	54099449	54105939	cbr19	56.066	35.836	0	8
chrX	61443487	61452799	cbr20	99.994	61.268	4	0
chrX	61503608	61511541	alt11	78.608	71.672	1	0
chrX	61737641	61746976	cbr21	36.992	53.176	0	2
chrX	69244803	69250954	cbr22	70.516	136.408	6	0
chrX	69269736	69273871	cbr23	57.222	35.836	0	0
chrX	77276813	77283999	cbr24	42.194	57.222	3	0
chrX	77399094	77403478	cbr25	48.552	10.404	0	0
chrX	80296291	80305826	cbr26	56.644	91.324	9	0
chrX	80347227	80357605	alt12	65.314	74.562	0	0
chrX	80466535	80470691	alt13	32.946	65.314	0	0
chrX	80537592	80547253	alt14	149.702	108.086	0	4
chrX	80583377	80589023	cbr27	50.864	43.35	0	1
chrX	89172418	89180278	cbr28	74.562	56.066	1	0
chrX	89186059	89198474	cbr29	597.074	380.324	10	23
chrX	94502997	94506809	cbr30	28.9	61.846	6	2
chrX	94511986	94513811	cbr31	44.506	11.56	3	0
chrX	98676928	98692809	cbr32	188.428	133.518	0	0
chrX	98760584	98766571	cbr33	58.956	123.692	0	0
chrX	102060875	102063217	cbr34	40.46	34.102	5	0
chrX	102178507	102182939	cbr35	77.452	65.892	0	0
chrX	109812179	109821216	cbr36	55.488	58.378	0	0
chrX	110775963	110782904	cbr37	72.828	104.618	0	8
chrX	122477565	122491247	cbr38	109.242	98.26	2	0
chrX	122572650	122583946	cbr39	119.646	98.838	0	0
chrX	134434993	134440444	cbr40	86.7	73.984	3	0
chrX	134510865	134520669	cbr41	413.27	276.284	0	4
chrX	137444014	137453988	cbr42	57.222	66.47	2	0
chrX	137857197	137866678	cbr43	71.672	47.974	0	4
chrX	144210577	144217555	cbr44	77.452	79.186	10	0
chrX	144283385	144293630	cbr45	47.396	94.792	0	0
chrX	153975219	153983092	cbr46	69.36	114.444	0	0
chrX	153992947	154002366	cbr47	132.94	110.398	0	3
chrX	159562627	159572709	cbr48	113.866	109.82	10	1
chrX	159867809	159873949	alt15	45.084	93.058	4	4
chrX	159879954	159886500	cbr49	65.892	11.56	7	10
chrX	166695752	166699521	cbr50	39.304	50.286	2	0
chrX	166804840	166811109	cbr51	84.966	94.792	0	8
chrX	171600814	171615395	cbr52	131.206	90.746	6	0
chrX	172411425	172414493	alt16	36.992	65.892	0	0
chrX	172493059	172503523	cbr53	275.706	279.174	0	4
chrX	178261301	178267289	cbr54	98.26	57.8	6	0
chrX	178617920	178626211	cbr55	76.296	120.802	0	6
chrX	185063904	185070685	cbr56	108.664	64.158	0	0
chrX	185372736	185382322	alt17	124.848	123.692	0	0
chrX	185843912	185844882	alt18	32.946	28.9	0	0
chrX	186159498	186166461	cbr57	82.076	97.682	0	7
chrX	189863704	189872475	cbr58	97.104	130.05	0	0
chrX	189940149	189946268	alt19	67.048	98.26	0	7
chrX	190115102	190119314	cbr59	63.58	107.508	0	4
chrX	197765944	197768868	cbr60	23.698	79.186	2	0
chrX	197901918	197904655	alt20	17.34	46.24	0	0
chrX	197915438	197920719	cbr61	61.268	45.662	0	10
chrX	203964678	203980151	cbr62	250.852	228.888	2	0
chrX	204066051	204069189	cbr63	72.25	13.872	0	5
chrX	209725366	209729155	cbr64	165.886	157.794	6	0
chrX	209869112	209883501	alt21	130.628	140.454	1	0
chrX	210133981	210139081	cbr65	91.902	76.874	0	7
chrX	219579998	219584870	cbr66	69.938	80.92	0	0
chrX	219900737	219904806	cbr67	90.746	70.516	0	16
chrX	226842609	226844550	cbr68	18.496	50.286	5	0
chrX	226909766	226916343	cbr69	28.9	13.872	0	1
chrX	233146264	233156230	cbr70	109.82	102.884	2	0
chrX	233211019	233215785	cbr71	73.984	55.488	0	10
chrX	240051456	240055752	cbr72	114.444	60.112	9	0
unplaced_01	60290	72701	alt22	106.93	99.994	0	0
unplaced_03	115622	127345	alt23	465.29	575.11	0	0
unplaced_05	88936	97731	alt24	108.086	105.196	0	1
unplaced_07	46176	53785	alt25	232.356	181.492	0	0
unplaced_14	2439	8531	alt26	67.048	97.682	0	1
unplaced_21	44959	51029	alt27	73.406	78.03	0	0
