## Supplemental Table 3 for "End resection and telomere healing of DNA double-strand breaks during nematode programmed DNA elimination"

### Sheet: Ascaris development (xRay)
time	treatment	number of cells within an embryo
65h	pre	4
65h	pre	4
65h	pre	4
65h	pre	2
65h	pre	4
65h	pre	4
65h	pre	4
65h	pre	4
65h	pre	7
65h	pre	7
65h	pre	2
65h	pre	2
65h	pre	2
65h	pre	4
65h	pre	2
65h	pre	2
65h	pre	6
65h	pre	2
65h	pre	2
65h	pre	3
65h	pre	2
65h	pre	4
65h	pre	3
65h	pre	8
65h	pre	3
65h	pre	7
65h	pre	4
65h	pre	2
65h	pre	8
65h	pre	2
65h	pre	2
65h	pre	4
65h	pre	4
65h	pre	6
65h	pre	4
65h	pre	3
65h	pre	4
65h	pre	4
65h	pre	4
65h	pre	4
65h	pre	4
65h	pre	4
65h	pre	4
65h	pre	7
65h	pre	4
65h	pre	3
65h	pre	4
65h	pre	3
65h	pre	4
65h	pre	4
65h	pre	6
65h	pre	4
65h	pre	7
65h	pre	3
65h	pre	5
65h	pre	8
65h	pre	8
65h	pre	4
65h	pre	6
65h	pre	3
65h	pre	2
65h	pre	4
65h	pre	4
65h	pre	7
65h	pre	4
65h	pre	2
65h	pre	3
65h	pre	4
65h	pre	4
65h	pre	4
65h	pre	4
65h	pre	2
65h	pre	8
89h	ctrl	8
89h	ctrl	16
89h	ctrl	7
89h	ctrl	8
89h	ctrl	14
89h	ctrl	12
89h	ctrl	8
89h	ctrl	17
89h	ctrl	12
89h	ctrl	8
89h	ctrl	12
89h	ctrl	7
89h	ctrl	11
89h	ctrl	10
89h	ctrl	7
89h	ctrl	8
89h	ctrl	14
89h	ctrl	12
89h	ctrl	8
89h	ctrl	14
89h	ctrl	24
89h	ctrl	15
89h	ctrl	16
89h	ctrl	15
89h	ctrl	4
89h	ctrl	2
89h	ctrl	8
89h	ctrl	15
89h	ctrl	22
89h	ctrl	8
89h	ctrl	15
89h	ctrl	6
89h	ctrl	14
89h	ctrl	7
89h	ctrl	12
89h	ctrl	14
89h	ctrl	15
89h	ctrl	18
89h	ctrl	12
89h	ctrl	28
89h	ctrl	9
89h	ctrl	8
89h	ctrl	3
89h	ctrl	7
89h	ctrl	18
89h	ctrl	15
89h	ctrl	6
89h	ctrl	12
89h	ctrl	11
89h	ctrl	8
89h	ctrl	12
89h	ctrl	14
89h	ctrl	14
89h	ctrl	13
89h	ctrl	17
89h	ctrl	13
89h	ctrl	6
89h	ctrl	7
89h	ctrl	14
89h	ctrl	8
89h	ctrl	4
89h	ctrl	15
89h	ctrl	14
89h	ctrl	8
89h	ctrl	24
89h	100Gy xRay	4
89h	100Gy xRay	7
89h	100Gy xRay	8
89h	100Gy xRay	12
89h	100Gy xRay	4
89h	100Gy xRay	12
89h	100Gy xRay	12
89h	100Gy xRay	14
89h	100Gy xRay	10
89h	100Gy xRay	12
89h	100Gy xRay	11
89h	100Gy xRay	6
89h	100Gy xRay	15
89h	100Gy xRay	4
89h	100Gy xRay	13
89h	100Gy xRay	3
89h	100Gy xRay	15
89h	100Gy xRay	6
89h	100Gy xRay	13
89h	100Gy xRay	11
89h	100Gy xRay	13
89h	100Gy xRay	7
89h	100Gy xRay	8
89h	100Gy xRay	6
89h	100Gy xRay	5
89h	100Gy xRay	6
89h	100Gy xRay	5
89h	100Gy xRay	7
89h	100Gy xRay	8
89h	100Gy xRay	4
89h	100Gy xRay	6
89h	100Gy xRay	12
89h	100Gy xRay	11
89h	100Gy xRay	4
89h	100Gy xRay	12
89h	100Gy xRay	8
89h	100Gy xRay	6
89h	100Gy xRay	11
89h	100Gy xRay	15
89h	100Gy xRay	6
89h	100Gy xRay	12
89h	100Gy xRay	15
89h	100Gy xRay	7
89h	100Gy xRay	8
89h	100Gy xRay	8
89h	100Gy xRay	7
89h	100Gy xRay	6
89h	100Gy xRay	12
89h	100Gy xRay	14
89h	100Gy xRay	6
89h	100Gy xRay	7
89h	100Gy xRay	2
89h	100Gy xRay	7
89h	100Gy xRay	6
89h	100Gy xRay	15
89h	100Gy xRay	2
89h	100Gy xRay	6
89h	100Gy xRay	6
89h	100Gy xRay	14
89h	100Gy xRay	4
89h	100Gy xRay	2
89h	100Gy xRay	10
89h	100Gy xRay	11
89h	100Gy xRay	10
89h	100Gy xRay	8
89h	100Gy xRay	6
89h	100Gy xRay	9
89h	100Gy xRay	6
89h	100Gy xRay	8
89h	100Gy xRay	12
89h	100Gy xRay	12
89h	100Gy xRay	6
89h	100Gy xRay	4
89h	100Gy xRay	6
89h	100Gy xRay	4
113h	ctrl	81
113h	ctrl	29
113h	ctrl	27
113h	ctrl	52
113h	ctrl	88
113h	ctrl	43
113h	ctrl	19
113h	ctrl	75
113h	ctrl	22
113h	ctrl	17
113h	ctrl	48
113h	ctrl	52
113h	ctrl	24
113h	ctrl	48
113h	ctrl	52
113h	ctrl	48
113h	ctrl	46
113h	ctrl	27
113h	ctrl	53
113h	ctrl	30
113h	100Gy xRay	14
113h	100Gy xRay	27
113h	100Gy xRay	46
113h	100Gy xRay	45
113h	100Gy xRay	14
113h	100Gy xRay	17
113h	100Gy xRay	24
113h	100Gy xRay	35
113h	100Gy xRay	13
113h	100Gy xRay	54
113h	100Gy xRay	3
113h	100Gy xRay	18
113h	100Gy xRay	15
113h	100Gy xRay	23
113h	100Gy xRay	16
113h	100Gy xRay	39
113h	100Gy xRay	20
113h	100Gy xRay	12
113h	100Gy xRay	81
113h	100Gy xRay	25
